# N6-methyladenosine regulation of mRNA translation is essential for early human erythropoiesis

**DOI:** 10.1101/2025.11.10.687731

**Authors:** Daniel A. Kuppers, Sonali Arora, Cindy L. Wladyka, Ruiqi Ge, Shun Liu, Yong Peng, Rui Su, Anne Wilhite, Jianjun Chen, Chuan He, Andrew C. Hsieh, Patrick J. Paddison

**Author notes:** Correspondence: Daniel Kuppers or Patrick Paddison.

## Abstract

N6-methyladenosine (m^6^A) is an abundant modification of mRNA with important regulatory roles in normal and malignant hematopoiesis. We previously reported that in human erythroid leukemia (HEL) cells, m^6^A mRNA marking selectively regulates translation of essential erythropoiesis genes required for in vitro differentiation and human erythroid colony formation. Here, we further investigated the timing and nature of requirement for m^6^A-methyltransferase (MTase) activity during human erythropoiesis, using a standardized *in vitro* erythroid differentiation assay for hHSPCs. We identified two critical m^6^A regulated developmental windows in BFU-E and during the transition from CFU-E to proerythroblasts. These windows of m^6^A-MTase requirement coincide with rising global m^6^A levels, which peak in proerythroblasts. After proerythroblast formation, however, m^6^A -MTase activity is dispensable for differentiation, proliferation, and survival. In BFU-E, m^6^A-MTase promotes proliferation but is dispensable for differentiation, while, in CFU-E, both m^6^A -MTase and the YTHDF family of m^6^A readers are essential for differentiation to proerythroblasts. Mechanistically, in CFU-E, m^6^A MTase activity enhances translation of ribosomal and oxidative phosphorylation (OXPHOS) genes, thereby elevating global protein synthesis rates and enabling efficient erythroblast formation. We propose that this form of translational regulation by m^6^A emerged as an evolutionary adaptation to meet the high translational demands of human erythropoiesis.
