## Supplemental Table 4 for "N6-methyladenosine regulation of mRNA translation is essential for early human erythropoiesis"

### Sheet: sgRNAs
Name	sgRNA sequence
METTL3-21500507	ATTACCTGCCTGTGACCCAG
METTL3-21500605	AGTTCCATGTGAATATCCCA
YTHDF1-63203112	TTGGCACCTGGGATAACAAG
YTHDF1-63202937	TGCCCCACGCAACAGAAACG
YTHDF2-28742929	GTCCATTACTAGTAACATCG
YTHDF2-28743048	AGACCAAGAATGGCATTGCA
YTHDF3-63186417	ATGCTGATTTCTCTACATGG
YTHDF3-63186337	TGGTGTATTTAGTCAACCTG
